# ORN: Extracting Latent Pathway Activities in Cancer with OR-gate Network

**DOI:** 10.1101/2020.06.07.137992

**Authors:** Lifan Liang, Kunju Zhu, Songjian Lu

**Author notes:** Songjian Lu, Department of Biomedical Informatics, University of Pittsburgh, Pittsburgh, PA, 15206, United States.

## Abstract

Pathway level understanding of cancer plays a key role in precision oncology. In this study, we developed a novel data-driven model, called the OR-gate Network (ORN), to simultaneously infer functional relationships among mutations, patient-specific pathway activities, and gene co-expression. In principle, logical OR gates agree with mutual exclusivity patterns in somatic mutations and bicluster patterns in transcriptomic profiles. In a trained ORN, the differential expression profiles of tumours can be explained by somatic mutations perturbing signalling pathways. We applied ORN to lower grade glioma (LLG) samples in TCGA and breast cancer samples from METABRIC. Both datasets have shown pathway patterns related to immune response and cell cycles. In LLG samples, ORN identified multiple metabolic pathways closely related to glioma development and revealed two pathways closely related to patient survival. Additional results from the METABRIC datasets showed that ORN could characterize key mechanisms of cancer and connect them to less studied somatic mutations (e.g., BAP1, MIR604, MICAL3, and telomere activities), which may generate novel hypothesis for targeted therapy.
