## Supplemental Tables for "ORN: Extracting Latent Pathway Activities in Cancer with OR-gate Network"

### Sheet: Supp_table 1
	ORN	NN
0	cell-cell adhesion via plasma-membrane adhesion molecules, cholesterol biosynthetic process, secondary alcohol biosynthetic process	chromosome segregation, mitotic nuclear division, DNA replication
1	NA	mitotic nuclear division, chromosome segregation, mitotic sister chromatid segregation
2	synaptic vesicle cycle, vesicle-mediated transport in synapse, neurotransmitter secretion	cilium movement, axoneme assembly, microtubule bundle formation
3	oxidative phosphorylation, regulation of cellular amino acid metabolic process, anaphase-promoting complex-dependent catabolic process	axoneme assembly, microtubule bundle formation, cilium movement
4	positive regulation of cell activation, adaptive immune response, leukocyte proliferation	mitochondrial electron transport, NADH to ubiquinone, mitochondrial respiratory chain complex assembly, mitochondrial translational elongation
5	ribosome biogenesis, rRNA metabolic process, ncRNA transcription	chromosome segregation, sister chromatid segregation, mitotic nuclear division
6	chromosome segregation, DNA replication, mitotic nuclear division	NA
7	glycosyl compound catabolic process, negative regulation of viral genome replication, nucleoside catabolic process	vesicle-mediated transport in synapse, synaptic vesicle cycle, synaptic vesicle localization
8	establishment of protein localization to endoplasmic reticulum, SRP-dependent cotranslational protein targeting to membrane, protein targeting to ER	adaptive immune response, lymphocyte mediated immunity, positive regulation of cell activation
9	microtubule-based movement, intraciliary transport, intraciliary transport involved in cilium assembly	axoneme assembly, microtubule bundle formation, cilium movement

### Sheet: Supp_table 2 LLG
Supplement table 3: GO enrichment analysis of downstream modules in LLG
pathways	threshold	genesets	enriched GO	P values	Adjusted P values	Genes
0	0.1	UBE2Q2P2, ABAT, ABCC8, ABCG1, ABTB2, ACAT2, ASIC1, ACSL6, AFAP1L2, ALDH1L2, AMZ1, AMZ2P1, ANK1, ANKRD55, ANO8, ARL10, ARL4A, ASB14, ATCAY, ATRX, ADGRB3, BEND4, BMP2, BMS1P1, BRPF3, NRDE2, TMEM253, C15orf39, RUSC1-AS1, SHLD1, RTP5, AFDN-DT, LINC00472, TRMT9B, FAM201A, TRMO, CA10, CACNG2, CACNG4, CALN1, CAPN14, CBS, CCNG2, CDHR1, TMEM121B, CELSR3, CEP68, CHGB, CHRNA4, CLEC4F, CNIH1, CNTN6, COL11A2,…	regulation of cholesterol biosynthetic process (GO:0045540)	1.34969e-06	0.00688748	FDPS;HMGCS1;NFYA;FASN;LSS;MBTPS2;ABCG1
			regulation of steroid biosynthetic process (GO:0050810)	2.64283e-06	0.00674318	FDPS;BMP2;HMGCS1;NFYA;FASN;LSS;MBTPS2
			cholesterol metabolic process (GO:0008203)	5.29441e-06	0.00900579	FDPS;NSDHL;HMGCS1;OSBPL5;LCAT;LSS;ABCG1;ACAT2
			regulation of alcohol biosynthetic process (GO:1902930)	7.48612e-06	0.00955041	FDPS;HMGCS1;NFYA;FASN;LSS;MBTPS2
			nervous system development (GO:0007399)	8.77873e-06	0.00895957	HDAC4;NLGN3;PCDHGB5;CNTN6;NOG;PCDHB15;NRXN2;GFRA1;NAV1;L1CAM;HAPLN1;ROBO1;PCDHGA9;ABTB2;PCDHGA10;PCDHA1;TAOK1;CSPG5;PCDHA3;PCDHA2
			regulation of cholesterol metabolic process (GO:0090181)	2.30267e-05	0.0195842	FDPS;HMGCS1;NFYA;FASN;LSS;MBTPS2
			cholesterol biosynthetic process (GO:0006695)	0.000127627	0.0930402	FDPS;NSDHL;HMGCS1;LSS;ACAT2
			secondary alcohol biosynthetic process (GO:1902653)	0.000146505	0.0934518	FDPS;NSDHL;HMGCS1;LSS;ACAT2
			regulation of fibroblast growth factor receptor signaling pathway (GO:0040036)	0.000161185	0.091392	NOG;SPRY3;FGFBP3;SULF2
			postsynaptic membrane assembly (GO:0097104)	0.000223374	0.113988	NLGN3;NRXN2;LRP4
1	0.05	ABCA2, ACSM5, ACY3, ADAMTS20, ADCY2, ADCYAP1R1, AHCTF1, AHCYL1, AHNAK, AMOT, AMOTL1, ANKRD28, ARHGAP6, ARHGEF10L, ADGRB1, C11orf54, COLCA1, RGCC, TEX30, MTURN, BMT2, LURAP1L, CASP9, CBLB, CCDC144B, CCL3L1, CCL3L3, CCL4L1, CD38, CDH7, CDS2, CH25H, CHST9, CNTN3, CTDSPL, CTH, CTNNBIP1, CYP2B7P, CYP2J2, DAAM2, DCAF12, DHRS9, DIMT1, DTX4, DUSP27, EAF2, ERO1B, EXOC4, EYS, FAM118A, FAM157A, FAM182A, FAM…	sulfur compound biosynthetic process (GO:0044272)	0.000172367	0.879587	GSTM3;CHST9;GSTM2;VCAN;CTH;ST3GAL6;GGTA1P
			linoleic acid metabolic process (GO:0043651)	0.000438081	1	CYP2J2;GSTM2;PNPLA8
			unsaturated fatty acid metabolic process (GO:0033559)	0.000811722	1	CYP2J2;GSTM2;PNPLA8;SCD
			positive regulation of lipid metabolic process (GO:0045834)	0.00100451	1	IL1B;SORBS1;PPARA
			purine ribonucleoside monophosphate catabolic process (GO:0009169)	0.00132698	1	NUDT11;NUDT4
			cyclic nucleotide metabolic process (GO:0009187)	0.00168907	1	ADCY2;PDE8A;NUDT4
			cellular response to caffeine (GO:0071313)	0.0018461	1	RYR1;GSTM2
			xenobiotic catabolic process (GO:0042178)	0.0018461	1	GSTM3;GSTM2
			response to caffeine (GO:0031000)	0.0018461	1	RYR1;GSTM2
			cellular response to purine-containing compound (GO:0071415)	0.00244602	1	RYR1;GSTM2
2	0.25	RBFOX1, AAK1, ABLIM2, ADCY1, AMIGO1, AMPH, ATP6V1B2, ATP6V1C1, ATP6V1H, BCL2L2, BEX5, BSN, BTBD9, BTRC, KIAA1549L, CCDC177, C1orf115, C1orf216, CRACDL, CA11, CA7, CACNA1B, CACNB4, CALM1, CAMK1G, CAMK2B, CAMK2N1, CAMKK1, CAP2, CCDC3, CD99L2, CDH12, CDH8, CELF4, CHN1, CHRM3, CLCN4, CNTN5, CNTNAP1, CNTNAP2, CPLX2, CREG2, CRYM, CYP4X1, DGKE, DNAJC6, DNM1, DYNC1I1, EFR3A, EPB41L4B, DMTN, FAM13B, CYRIA…	chemical synaptic transmission (GO:0007268)	8.99767e-08	0.000459151	CHRM3;NAPB;GABRA1;SLC12A5;SYT1;KCNC4;CACNA1B;SYN2;CDH8;GRM1;CACNB4;KIF5A;AMPH;SLC17A7;BSN
			synaptic vesicle endocytosis (GO:0048488)	2.37267e-07	0.000605386	SYT1;SYNJ1;DNAJC6;DNM1;PACSIN1;SNCA
			potassium ion transport (GO:0006813)	1.53429e-06	0.00260983	KCNS2;KCNB2;KCNC4;KCNA3;KCNA4;KCNK1;KCNJ3
			metal ion transport (GO:0030001)	4.65239e-06	0.00593529	KCNS2;KCNB2;KCNC4;KCNA3;KCNA4;SCN2A;KCNK1;KCNJ3
			monovalent inorganic cation transport (GO:0015672)	5.79073e-06	0.00591002	KCNS2;KCNB2;KCNC4;KCNA3;KCNA4;SCN2A;KCNK1;KCNJ3
			synaptic vesicle recycling (GO:0036465)	6.53055e-06	0.00555424	SYT1;SYNJ1;SYT7;PACSIN1;SNCA
			anterograde trans-synaptic signaling (GO:0098916)	1.59903e-05	0.011657	GABRA1;CACNB4;SLC12A5;SYT1;KIF5A;KCNC4;CACNA1B;AMPH;BSN;SYN2;GRM1
			vesicle-mediated transport in synapse (GO:0099003)	1.96665e-05	0.0125448	SYT1;SYNJ1;KIF5A;PACSIN1;SNCA
			clathrin-dependent endocytosis (GO:0072583)	2.93648e-05	0.0166499	SYT1;SYNJ1;DNAJC6;PACSIN1;SNCA
			regulation of exocytosis (GO:0017157)	0.000109474	0.0558644	NSF;SYT1;STXBP5;CPLX2;SNCA
3	0.2	ADAM10, ADRM1, AGPAT2, ALKBH4, ANAPC11, AP2S1, ARF5, ARL16, ARPC3, ARPC4, ATP5F1D, ATP5PD, ATP5MF, B4GALT7, BAX, BCKDK, BIN3, BNIP1, BRI3, BRMS1, BUD31, IFT43, CLBA1, ENKD1, CYBC1, COPRS, MYDGF, R3HDM4, FAM174C, TRIR, KXD1, C19orf53, WDR83OS, REX1BD, MICOS13, PTRHD1, LAMTOR4, SPOUT1, PLGRKT, CAPNS1, CCDC107, CCDC124, CCDC130, CCDC137, CCDC22, CCDC88B, CDC26, CDC34, CENPB, CFL1, CHMP2A, CLEC11A, C…	mitochondrial ATP synthesis coupled electron transport (GO:0042775)	5.53455e-08	0.000282428	NDUFA13;NDUFS8;NDUFB7;UQCRQ;NDUFA3;NDUFC2;UQCR11;UQCR10;COX6C;COX6B1
			positive regulation of protein ubiquitination involved in ubiquitin-dependent protein catabolic process (GO:2000060)	6.93383e-08	0.000176917	PSMB6;PSMA3;PSMB3;CDC26;PSME1;PSME2;CCDC22;UBA52;PSMA7;ANAPC11
			negative regulation of ubiquitin-protein ligase activity involved in mitotic cell cycle (GO:0051436)	1.34687e-07	0.000229103	PSMB6;PSMA3;PSMB3;CDC26;PSME1;PSME2;UBA52;PSMA7;ANAPC11
			respiratory electron transport chain (GO:0022904)	1.45945e-07	0.00018619	NDUFA13;NDUFS8;NDUFB7;UQCRQ;NDUFA3;NDUFC2;UQCR11;UQCR10;COX6C;COX6B1
			regulation of ubiquitin-protein ligase activity involved in mitotic cell cycle (GO:0051439)	1.52383e-07	0.000155522	PSMB6;PSMA3;PSMB3;CDC26;PSME1;PSME2;UBA52;PSMA7;ANAPC11
			positive regulation of ubiquitin-protein ligase activity involved in regulation of mitotic cell cycle transition (GO:0051437)	2.44974e-07	0.000208351	PSMB6;PSMA3;PSMB3;CDC26;PSME1;PSME2;UBA52;PSMA7;ANAPC11
			negative regulation of ubiquitin protein ligase activity (GO:1904667)	2.74612e-07	0.000200192	PSMB6;PSMA3;PSMB3;CDC26;PSME1;PSME2;UBA52;PSMA7;ANAPC11
			anaphase-promoting complex-dependent catabolic process (GO:0031145)	3.43345e-07	0.000219011	PSMB6;PSMA3;PSMB3;CDC26;PSME1;PSME2;UBA52;PSMA7;ANAPC11
			positive regulation of ubiquitin protein ligase activity (GO:1904668)	4.7431e-07	0.000268934	PSMB6;PSMA3;PSMB3;CDC26;PSME1;PSME2;UBA52;PSMA7;ANAPC11
			Wnt signaling pathway, planar cell polarity pathway (GO:0060071)	8.70445e-07	0.000444188	PSMB6;PSMA3;PSMB3;PSME1;AP2S1;PSME2;PFN1;UBA52;PSMA7
4	0.1	ABI3, ADAP2, ADORA3, ALOX5, SOWAHD, AOAH, AP1B1, APBB1IP, APOL3, ARHGAP25, ARHGAP30, ARHGAP9, ARHGDIB, ARL11, ARRB2, ATP8B4, BLNK, BTK, TMEM52B, MILR1, C19orf38, CACNG7, CD37, CD4, CD53, CD86, CEACAM21, CEBPA, CROCC, CSF1R, CSF2RA, CSF2RB, CSF3R, CSNK1D, CYTH4, DAPP1, DENND1C, DENND3, DOCK2, DSE, CYRIB, FCGR1A, FCGR1B, FCGR1CP, FCGR2A, FCGR3A, FLI1, FPR1, FYB1, GBGT1, GIMAP1, GPR132, GPR65, GPSM3…	cytokine-mediated signaling pathway (GO:0019221)	2.7408e-13	1.39863e-09	CD86;CSF1R;CEBPA;CSF3R;ITGAM;ITGB2;FPR1;PIK3CD;CSF2RB;CSF2RA;INPP5D;ALOX5;FCGR1A;IL12RB1;JAK3;FCGR1B;MAP3K3;IL4R;SYK;TNFRSF1B;VAV1;IL17RA;HCK;CD4;IRF5;PTPN6
			neutrophil activation involved in immune response (GO:0002283)	3.03354e-12	7.74007e-09	ARHGAP9;CD53;ATP8B4;ITGAM;SERPINA1;SYK;NFAM1;RNASET2;STXBP2;ITGB2;FPR1;SLC2A5;TNFRSF1B;ARHGAP45;FCGR2A;ALOX5;OLR1;NCKAP1L;PTPN6;DOCK2;LAIR1;TLR2
			cellular response to cytokine stimulus (GO:0071345)	8.07407e-12	1.3734e-08	CD86;CSF1R;CEBPA;CSF3R;IL4R;ITGAM;ITGB2;FPR1;PIK3CD;CSF2RB;TNFRSF1B;CSF2RA;VAV1;HCK;CD4;INPP5D;ALOX5;HCLS1;PTPN6;IL12RB1;JAK3
			neutrophil degranulation (GO:0043312)	2.03207e-11	2.59241e-08	ARHGAP9;CD53;ATP8B4;ITGAM;SERPINA1;NFAM1;RNASET2;STXBP2;ITGB2;FPR1;SLC2A5;TNFRSF1B;ARHGAP45;FCGR2A;ALOX5;OLR1;NCKAP1L;PTPN6;DOCK2;LAIR1;TLR2
			neutrophil mediated immunity (GO:0002446)	2.76754e-11	2.82455e-08	ARHGAP9;CD53;ATP8B4;ITGAM;SERPINA1;NFAM1;RNASET2;STXBP2;ITGB2;FPR1;SLC2A5;TNFRSF1B;ARHGAP45;FCGR2A;ALOX5;OLR1;NCKAP1L;PTPN6;DOCK2;LAIR1;TLR2
			toll-like receptor signaling pathway (GO:0002224)	9.06824e-09	7.71254e-06	TLR1;ITGAM;ITGB2;BTK;TLR7;TLR10;TLR6;PIK3AP1;TLR2
			inflammatory response (GO:0006954)	2.57243e-08	1.8753e-05	CSF1R;SYK;NFAM1;ITGB2;FPR1;PIK3CD;AOAH;NLRC4;TNFRSF1B;ADORA3;BLNK;JAK3;APOL3
			enzyme linked receptor protein signaling pathway (GO:0007167)	1.68699e-07	0.000107609	CSF1R;HCK;CD4;SYK;BTK;BLNK;PILRA;JAK3;RASGRP4
			B cell activation (GO:0042113)	7.85026e-07	0.00044511	LAT2;HHEX;NFAM1;BLNK;BTK;PIK3CD;JAK3
			lymphocyte differentiation (GO:0030098)	7.85026e-07	0.000400599	HHEX;CD4;NFAM1;BLNK;PIK3CD;IKZF1;JAK3
5	0.2	AAAS, ABCA17P, ACBD6, ACTR5, ADAM17, ADNP, ADSL, AFF4, ALDH18A1, AMBRA1, AMMECR1L, ANKRD17, ANP32A, APAF1, APEX1, APPBP2, APTX, ARFGAP2, ARID1B, ARID4B, ASB7, ASXL1, ATRIP, ATXN1L, ATXN2L, BAZ1A, BAZ2A, BCL9, BDP1, BET1L, BLMH, BMS1, BOD1, BPNT1, BPTF, BRIX1, BRPF1, BYSL, BZW2, EMSY, ARL14EP, C11orf49, C11orf58, C12orf57, C12orf65, C12orf73, PROSER1, NOP9, TEDC1, TEDC2, METTL22, FAAP100, ELP5, C1…	mRNA splicing, via spliceosome (GO:0000398)	1.57573e-13	8.04096e-10	SF3B3;DDX46;DHX9;CSTF3;GEMIN2;DDX1;SART3;CLP1;SNRPD1;CWC22;POLR2D;SNRPB2;SF3B1;POLR2K;SRRM2;HNRNPA3;CPSF3;ALYREF;U2SURP;SRPK1;NUDT21;SFPQ;DDX39A;PRPF6;HNRNPD;GEMIN4;SRSF3;RNPS1;RBMX;SRSF9
			mRNA processing (GO:0006397)	1.31463e-12	3.35428e-09	SF3B3;DDX46;DHX9;CELF1;CSTF3;GEMIN2;SART3;CLP1;SNRPD1;CWC22;POLR2D;SNRPB2;SF3B1;POLR2K;SRRM2;HNRNPA3;CPSF3;ALYREF;THOC5;U2SURP;THOC6;NUDT21;SFPQ;DDX39A;PRPF6;HNRNPD;SRSF3;RNPS1;RBMX;SRSF9
			RNA splicing, via transesterification reactions with bulged adenosine as nucleophile (GO:0000377)	1.7935e-11	3.05074e-08	SF3B3;DDX46;DHX9;CSTF3;SART3;CLP1;SNRPD1;CWC22;POLR2D;SNRPB2;SF3B1;POLR2K;SRRM2;HNRNPA3;CPSF3;ALYREF;U2SURP;NUDT21;SFPQ;DDX39A;PRPF6;HNRNPD;SRSF3;RNPS1;RBMX;SRSF9
			gene expression (GO:0010467)	1.88316e-10	2.40244e-07	GTF3C2;GTF3C3;DHX9;BAZ2A;AAAS;DHX30;RBM4;MRPL1;CLP1;POLR2D;EPC1;NUP88;MRPL9;POLR2K;BPTF;CPSF3;ALYREF;BAZ1A;THOC5;MRPL24;ILF2;TOPORS;MRPS5;THOC6;NUP93;DDX39A;MRPL51;NOVA1;DKC1;HNRNPD;SRSF3;RNPS1;SRSF9
			transcription from RNA polymerase II promoter (GO:0006366)	2.44622e-10	2.49661e-07	TCERG1;TMF1;CCNT2;ICE1;MAML1;CSTF3;PPM1D;AFF4;CLP1;POLR2D;HIVEP1;NELFB;E2F3;ZNF202;POLR2K;PBRM1;CPSF3;ALYREF;ELP2;NFXL1;NR0B1;RPRD2;THOC5;THOC6;MED23;NUDT21;DDX39A;FUBP1;SRSF3;INTS7;RNPS1;CDK12;TAF5;INTS9;RBMX;SRSF9
			DNA repair (GO:0006281)	2.98329e-10	2.53729e-07	RPAIN;FEN1;SMARCB1;RNASEH2A;CDCA5;DDX1;POLB;NIPBL;WRN;SUMO1;TDG;ATRIP;PMS1;FAAP100;FANCM;ACTR5;USP45;WRNIP1;APTX;RNF168;MAD2L2;RAD50;NSMCE4A;TDP2;APEX1;DNA2;TP53
			chromatin remodeling (GO:0006338)	5.68296e-09	4.14288e-06	INO80C;SMARCE1;SMARCC1;PBRM1;HDAC2;SMARCB1;ANP32A;CHD8;SMARCA5;BAZ2A;BAZ1A;ARID1B;TOX3;SMARCAD1;TFAM;BPTF
			DNA-templated transcription, termination (GO:0006353)	1.19494e-08	7.62223e-06	CSTF3;CPSF3;ALYREF;THOC5;THOC6;NUDT21;DDX39A;CLP1;POLR1A;POLR1B;SRSF3;RNPS1;POLR3K;POLR2K;SRSF9
			transcription, DNA-templated (GO:0006351)	2.93052e-08	1.6616e-05	TCERG1;GTF3C2;GTF3C3;TMF1;CCNT2;BAZ2A;AFF4;POLR2D;HIVEP1;EPC1;NELFB;ZNF202;POLR2K;BPTF;SMARCA5;GTF3A;NFXL1;BAZ1A;ILF2;TOPORS;FUBP1;TFAM;RNPS1;TAF5;TP53;POLR3K;RBMX
			RNA metabolic process (GO:0016070)	5.16336e-08	2.63486e-05	DDX28;EIF4A1;HNRNPA3;RNASEH2A;DDX46;DHX9;DDX1;DIS3L;DDX10;DHX30;RBM4;DDX39A;CLP1;DKC1;NOVA1;POLR2D;HNRNPD;RBMX;POLR2K
6	0.15	AKIRIN2, ARHGAP11A, ARHGAP11B, ASPM, ATAD2, ATAD5, BARD1, BRCA2, BRIP1, BUB1, DDIAS, PARPBP, BORA, TICRR, HROB, C18orf54, MIS18A, C4orf46, C5orf34, MMS22L, KNL1, CCDC138, CCDC15, CCNA2, CCNB2, CDC20, CDC25C, CDC5L, CDC7, CDCA2, CDCA8, CDK13, CDK2, CENPE, CENPF, CENPH, CENPI, CENPK, CENPL, CENPN, CHEK1, CHEK2, CKAP2, CKAP2L, DBF4, DCLRE1B, DEK, DEPDC1, DEPDC1B, DHRSX, DLGAP5, DNAJB12, DSEL, DTL, E…	DNA metabolic process (GO:0006259)	5.68299e-34	2.90003e-30	DCLRE1B;TOP2A;PRIM2;PCNA;MCM8;PRIM1;HMGB2;BRCA2;POLD3;BRIP1;ORC6;ORC1;CHEK1;KPNA2;GEN1;BARD1;WDHD1;TIPIN;RFC3;RFC4;TOP3A;CDC7;FANCC;CDC25C;TICRR;MSH6;DBF4;MSH2;FANCD2;TDP1;POLE2;CDK2;POLE3;TIMELESS;MCM3;MCM4;MCM5;MCM6;MCM2
			DNA replication (GO:0006260)	3.18633e-26	8.12993e-23	BARD1;WDHD1;TIPIN;RFC3;RFC4;MCM8;TOP3A;CDC7;CDC25C;TICRR;BRIP1;ORC6;DBF4;ORC1;POLE2;CHEK1;CDK2;POLE3;TIMELESS;MCM3;MCM4;MCM5;MCM6;MCM2
			DNA repair (GO:0006281)	1.70574e-21	2.90147e-18	DCLRE1B;PCNA;HMGB2;BRCA2;POLD3;BRIP1;EME1;CHEK2;CHEK1;USP1;BARD1;FANCI;WDHD1;RFC3;RFC4;TOP3A;FANCC;FANCB;TICRR;MSH6;NEIL3;MSH2;FANCD2;TDP1;POLE2;RFWD3;TIMELESS;TRIP13
			mitotic cell cycle phase transition (GO:0044772)	6.85126e-21	8.74049e-18	PRIM2;MCM8;PRIM1;CCNB2;ORC6;ORC1;HAUS8;CHEK2;RCC1;NEK2;PLK4;BORA;PLK1;CDC7;CDC25C;CCNA2;DBF4;POLE2;CDK2;POLE3;MCM3;MCM4;MCM5;MCM6;MCM2
			G1/S transition of mitotic cell cycle (GO:0000082)	1.24836e-18	1.27408e-15	PRIM2;PCNA;MCM8;PRIM1;CDC7;ORC6;DBF4;ORC1;POLE2;CDK2;POLE3;MCM3;RCC1;MCM4;MCM5;FBXO5;MCM6;MCM2
			centromere complex assembly (GO:0034508)	1.86672e-18	1.58765e-15	CENPU;HJURP;KNL1;CENPE;CENPF;MIS18A;CENPH;CENPI;CENPK;CENPL;OIP5;CENPN;ITGB3BP
			cell cycle G1/S phase transition (GO:0044843)	3.06834e-18	2.23682e-15	PRIM2;MCM8;PRIM1;CDC7;CCNA2;DBF4;ORC6;ORC1;POLE2;POLE3;CDK2;MCM3;RCC1;MCM4;MCM5;MCM6;MCM2
			mitotic sister chromatid segregation (GO:0000070)	1.23464e-17	7.87544e-15	PLK1;KIF14;NCAPG;CDCA8;HASPIN;SMC4;NCAPH;NDC80;SMC2;CENPE;KIF18A;KIFC1;PRC1;NUSAP1;KIF2C;DLGAP5
			DNA replication-independent nucleosome assembly (GO:0006336)	3.80745e-16	2.15883e-13	CENPU;MIS18A;CENPH;CENPI;HAT1;CENPK;HJURP;CENPL;OIP5;CENPN;KNL1;ITGB3BP
			CENP-A containing nucleosome assembly (GO:0034080)	6.96706e-16	3.55529e-13	CENPU;MIS18A;CENPH;CENPI;CENPK;HJURP;CENPL;OIP5;CENPN;KNL1;ITGB3BP
7	0.2	ACTN4, ADPRH, ALPK1, ANTXR2, ANXA1, ANXA2, ANXA2P2, ANXA5, AP1S3, APOBEC3C, APOBEC3F, APOBEC3G, AQP1, ARAP3, ARHGAP18, ARSD, BCAP29, BCAS4, BET1, BZW1, RUBCNL, PEAK3, C1RL, C21orf62, SETD9, ANXA2R, SMIM3, ABRACL, CGAS, C9orf64, CALU, CAMK2D, CARD16, CASP4, CASP6, CASP8, MCUB, CCDC125, CEP112, CD58, ADGRE5, CDCA7L, CDH2, CDH6, ADA2, CHPF2, CHST14, CLIC1, CNGA3, CTF1, CUL7, DDB2, DENND2A, DLC1, DMR…	negative regulation of Ras protein signal transduction (GO:0046580)	2.39981e-06	0.0122462	CCDC125;DLC1;SPRY4;ARAP3;SPRY2;SPRY1
			neutrophil degranulation (GO:0043312)	4.046e-06	0.0103234	GSDMD;SERPINB1;TICAM2;ANXA2;TNFAIP6;HFE;FUCA2;ADA2;IQGAP1;GALNS;FABP5;ADGRE5;GLB1;DLC1;TMBIM1;MLEC;CD58;GUSB
			neutrophil activation involved in immune response (GO:0002283)	4.5391e-06	0.007721	GSDMD;SERPINB1;TICAM2;ANXA2;TNFAIP6;HFE;FUCA2;ADA2;IQGAP1;GALNS;FABP5;ADGRE5;GLB1;DLC1;TMBIM1;MLEC;CD58;GUSB
			neutrophil mediated immunity (GO:0002446)	5.08578e-06	0.00648818	GSDMD;SERPINB1;TICAM2;ANXA2;TNFAIP6;HFE;FUCA2;ADA2;IQGAP1;GALNS;FABP5;ADGRE5;GLB1;DLC1;TMBIM1;MLEC;CD58;GUSB
			negative regulation of single stranded viral RNA replication via double stranded DNA intermediate (GO:0045869)	6.41191e-05	0.06544	APOBEC3C;APOBEC3F;APOBEC3G
			DNA cytosine deamination (GO:0070383)	6.41191e-05	0.0545333	APOBEC3C;APOBEC3F;APOBEC3G
			regulation of single stranded viral RNA replication via double stranded DNA intermediate (GO:0045091)	0.000135249	0.0985965	APOBEC3C;APOBEC3F;APOBEC3G
			cytidine to uridine editing (GO:0016554)	0.000184508	0.117693	APOBEC3C;APOBEC3F;APOBEC3G
			negative regulation of viral genome replication (GO:0045071)	0.000187562	0.106348	APOBEC3C;FAM111A;PLSCR1;APOBEC3F;APOBEC3G
			negative regulation of fibroblast growth factor receptor signaling pathway (GO:0040037)	0.000244082	0.124555	SPRY4;SPRY2;SPRY1
8	0.2	ABCB6, ACOT8, ADAT3, ANKRD13D, ARL6IP4, ATP5PF, ATP5MG, ATP6V0D1, BRF2, ATP5MPL, C15orf61, OXLD1, GATD3A, YBEY, UQCC2, C6orf47, C9orf16, RPP25L, RABL6, CCDC159, CCDC28B, COA4, COX8A, CSNK2B, CUTA, ECI1, DDT, DPM3, DRAP1, ENDOG, FAU, FIBP, FKBP8, FRG1, GABARAP, GGTLC2, NOP53, GLYR1, HTRA2, IMP3, INO80E, LCMT1, FAM228B, LRFN4, MACROD1, METTL5, MLST8, MOB2, MPST, MRFAP1, MRPL16, MRPL21, MRPL2, MRPL2…	translation (GO:0006412)	9.6132e-09	4.90562e-05	RPS15;TRMT112;RPS28;MRPL2;RPL3;RPS19;RPL27A;MRPS18B;MRPL16;MRPL28;MRPS21;MRPL43
			peptide biosynthetic process (GO:0043043)	6.50209e-08	0.000165901	RPS15;GGTLC2;RPS28;RPL3;RPS19;RPL27A;MRPS18B;MRPL28;MRPS21;MRPL43
			translational termination (GO:0006415)	8.13204e-08	0.000138326	TRMT112;MRPL2;MRPS18B;MRPL16;MRPS21;MRPL28;MRPL43;MRPL21
			mitochondrial translational elongation (GO:0070125)	6.91053e-07	0.000881611	MRPL2;MRPS18B;MRPL16;MRPS21;MRPL28;MRPL43;MRPL21
			mitochondrial translational termination (GO:0070126)	8.07202e-07	0.00082383	MRPL2;MRPS18B;MRPL16;MRPS21;MRPL28;MRPL43;MRPL21
			translational elongation (GO:0006414)	2.47239e-06	0.00210277	MRPL2;MRPS18B;MRPL16;MRPL28;MRPS21;MRPL21;MRPL43
			mitochondrial translation (GO:0032543)	2.8059e-06	0.0020455	MRPL2;MRPS18B;MRPL16;MRPL28;MRPS21;MRPL21;MRPL43
			ribosome biogenesis (GO:0042254)	6.38217e-06	0.00407103	RPS15;RPS28;TBL3;RPL3;RPS19;IMP3;RPL27A;RRP1;WDR74
			ribosome assembly (GO:0042255)	1.74086e-05	0.00987066	RPS15;RPS28;RPL3;RPS19;NOP53
			protein targeting to ER (GO:0045047)	2.04616e-05	0.0104415	RPS15;RPS28;RPL3;RPS19;PMM1;RPL27A
9	0.1	ABCC9, ABI3BP, AK1, ALDH3A2, ALDH9A1, ARHGAP5, ARHGEF37, B3GNT9, B9D1, BBS1, BBX, BHLHE41, BMP2K, CFAP43, FAM227B, RTF2, LINC00310, HMCES, NADK2, OARD1, LINC00271, FAM229B, C8orf34, SPACA9, AK8, CAPN3, CAPN9, CASC2, CBR1, CBY1, CCDC13, CCDC141, CCDC163, CCDC89, CHMP2B, CLUAP1, CMTM4, CNTN1, CPPED1, CRYL1, CRYZL1, CSPP1, CXCR4, CYB5D1, DAAM1, DDR2, DDX3X, DERA, DLEC1, DNAH6, DNAH7, DYNC1I2, DYNC2H…	cilium assembly (GO:0060271)	1.08746e-08	5.54929e-05	DYNC2H1;SPAG16;BBS1;DYNC1I2;CCDC13;DNAH6;RFX2;CBY1;WDR35;IFT88;TTC30A;TEKT3;TRIP11;B9D1;IFT46;CLUAP1
			organelle assembly (GO:0070925)	1.29481e-08	3.30372e-05	DYNC2H1;SPAG16;BBS1;DDX3X;DNAH6;RFX2;CBY1;WDR35;IFT88;OGFOD1;CHMP2B;TTC30A;CAPN3;TEKT3;PIK3C3;B9D1;IFT46;CLUAP1
			cilium organization (GO:0044782)	2.69453e-08	4.58339e-05	DYNC2H1;SPAG16;BBS1;DNAH6;RFX2;CBY1;WDR35;IFT88;TTC30A;TEKT3;B9D1;IFT46;CLUAP1
			plasma membrane bounded cell projection assembly (GO:0120031)	5.35659e-08	6.83366e-05	DYNC2H1;SPAG16;BBS1;DNAH6;RFX2;CBY1;WDR35;IFT88;TTC30A;TEKT3;B9D1;TNIK;IFT46;CLUAP1
			intraciliary transport (GO:0042073)	1.967e-07	0.000200752	DYNC2H1;IFT88;TTC30A;TRIP11;IFT46;WDR35;CLUAP1
			intraciliary transport involved in cilium assembly (GO:0035735)	1.65392e-06	0.00140666	DYNC2H1;IFT88;TRIP11;IFT46;WDR35;CLUAP1
			prostaglandin biosynthetic process (GO:0001516)	0.000564612	0.411602	CBR1;MGST1;PTGDS
			ventricular cardiac muscle tissue development (GO:0003229)	0.000901775	0.57522	TGFBR3;MYL3;FGFR2
			positive regulation of proteolysis (GO:0045862)	0.00132996	0.754085	WDR48;RHBDD1;CAPN3;PACSIN3
			organonitrogen compound biosynthetic process (GO:1901566)	0.00145921	0.744635	ALDH3A2;MOCS2;STARD7;ESD;MGST1;ST3GAL4;PLPP2

### Sheet: Supp_table 3 METABRIC
Supplement table 3: GO enrichment analysis of downstream modules in METABRIC
pathways	threshold	DEG	enriched GO	P values	Adjusted P values	Genes
0,1,2,7,9,14	0.3	MRPS5, RASD2, ECI2, MASTL, PM20D2, TTYH1, IL34, PLOD1, GAL, KIAA1647, IQCG, CUL1, C1orf135, CA12, FAM83D, MELK, PLOD3, DLGAP5, RBM28, KRT81, SOX10, AHNAK, PTPN14, SRSF12, ROPN1B, KIAA1804, ELK4, REEP5, KIAA1324, NOP2, C13orf34, CHI3L2, ESYT3, UCK2, SUOX, KRT23, SCHIP1, TMBIM6, CDK6, MICALL1, CENPW, PTPLA, ANAPC1, LOC286467, PVR, TRIM29, ERGIC1, FOXA1, PDE9A, TRIM47, MSH6, C9orf152, AF038185, SPDE…	metaphase plate congression (GO:0051310)	1.18576e-06	0.00605092	KIF18A;SEH1L;KIFC1;KIF14;CDCA8;KIF2C;FAM83D;NDC80
			mitotic sister chromatid segregation (GO:0000070)	2.53428e-06	0.00646621	KIF18A;SEH1L;KIFC1;PLK1;KIF14;CDCA8;KIF2C;NCAPD2;DLGAP5;NDC80
			mitotic cell cycle phase transition (GO:0044772)	3.49744e-06	0.00594914	MCM7;CDKN2A;PLK1;CUL1;MCM10;FOXM1;MASTL;CDC25A;MELK;CDK6;ORC1;HAUS8;CCNE1;MCM3;MCM6;ANAPC1
			G1/S transition of mitotic cell cycle (GO:0000082)	3.65098e-06	0.00465774	CDK6;ORC1;MCM7;CCNE1;CDKN2A;CUL1;MCM3;MCM10;MCM6;TYMS;CDC25A
			cytoskeleton-dependent cytokinesis (GO:0061640)	5.18683e-06	0.00529367	ROPN1B;ANLN;STMN1;PLK1;CENPA;CEP55;AURKB;SEPT3;RHOB
			cell cycle G1/S phase transition (GO:0044843)	7.26204e-06	0.00617637	CDK6;MCM7;ORC1;CCNE1;CDKN2A;MCM3;CUL1;MCM10;MCM6;CDC25A
			mitotic spindle organization (GO:0007052)	8.26487e-06	0.00602509	GPSM2;TPX2;STIL;KIFC1;STMN1;BIRC5;TTK;AURKB;NDC80
			mitotic metaphase plate congression (GO:0007080)	1.20706e-05	0.00769951	KIF18A;SEH1L;KIFC1;KIF14;CDCA8;KIF2C;NDC80
			protein sumoylation (GO:0016925)	3.37208e-05	0.0191197	NUP93;NUP205;SEH1L;NUP155;BCL11A;BIRC5;CDCA8;AURKB
			peptidyl-lysine modification (GO:0018205)	5.17197e-05	0.0263925	NUP93;NUP205;SEH1L;NUP155;BCL11A;PLOD3;CDCA8;BIRC5;PLOD1;AURKB
3	0.05	IL21R, RASSF4, GALK2, C17orf37, FHOD1, PSMD3, DENND1A, TCL1A, FGFR4, SERHL2, SUSD2, ESRP1, IL2RA, LCK, SH3BP1, APOBEC3H, GLYATL2, TRAT1, PIP4K2B, FADS2, IDO1, MYCN, KRT81, ORM2, IGLL3P, CHMP4A, RRM2, AADAT, RASAL3, LCT, NUP62, DKFZp686O16217, STARD3, MALL, LASP1, SLC6A16, IFNG, CDK5RAP3, ORM1, CWC25, TTYH3, XIRP1, GPR126, LGALS9C, RPL19, FUT3, SLC35C1, CAMK1G, SAMD3, TRIM69, C2CD4A, LTA, PI3, SRD…	T cell activation (GO:0042110)	1.49973e-08	7.65314e-05	BLK;ITK;PIK3CD;CD3G;CD3E;SLA2;ZAP70;CD8B;LCK;CD8A;CD7;CCR7;LAT
			regulation of immune response (GO:0050776)	2.35087e-08	5.99824e-05	ZNF683;CD40;BTN3A1;SH2D1A;ICAM3;CD3G;KIR3DL2;SLA2;HLA-F;CD3E;KIR2DL4;NCR3;IGKC;CD8B;SELL;CD8A;CD19;SLAMF7;KLRD1;ITGB7;KLRC1
			cellular defense response (GO:0006968)	1.10791e-07	0.000188456	ITK;NCF1;GNLY;TRAT1;CD19;SH2D1A;PRF1;LBP;KIR3DL2;KIR2DL4
			inflammatory response (GO:0006954)	1.21378e-07	0.000154848	SERPINA3;CCL13;CD40;ORM1;CCL22;TNFRSF9;NFATC3;PIK3CD;TNFRSF1B;NCR3;CXCL11;IL18RAP;IL2RA;CD27;TLR8;CCR7;CCL18;S100A9;S100A8;LAT
			antigen receptor-mediated signaling pathway (GO:0050851)	1.67108e-07	0.000170551	BLK;ITK;BTN3A1;PRKCB;TRAT1;PIK3CD;CD3G;SLA2;CD3E;CD79A;ZAP70;IGKC;PSMB3;LCK;CD19;PSMD3;PLCG2;CTLA4;CD38;LAT
			positive regulation of intracellular signal transduction (GO:1902533)	8.67058e-07	0.000737432	CD40;NCF1;PIK3CD;FASLG;CD19;NUP62;ERBB2;CCR7;PIM2;ICOS;CDK5RAP3;SEMA4D;PRKCB;TRAT1;CARD9;AKR1C2;SOX11;TNFRSF1B;GPRC5B;CXCL11;LCK;TLR9;CD27;PTPN6;FGFR4;S100A9;S100A8
			B cell receptor signaling pathway (GO:0050853)	5.78491e-06	0.0042172	BLK;CD79A;ITK;IGKC;PRKCB;LCK;CD19;PLCG2;PIK3CD;CTLA4;CD38
			cellular response to tumor necrosis factor (GO:0071356)	6.37906e-06	0.00406904	CCL13;CD40;CCL22;TNFRSF9;TNFRSF1B;TCL1A;AIM2;PSMB3;PSMD3;LTA;AKT1;CD27;TNFRSF17;LTB;CCL18
			cytokine-mediated signaling pathway (GO:0019221)	7.30383e-06	0.00414127	CCL13;CD40;PTAFR;PIK3CD;FASLG;IL2RG;IL18BP;SOCS1;IL18RAP;PSMB3;PSMD3;IL21R;AKT1;TNFRSF17;LBP;CCL18;CCL22;MMP1;TNFRSF9;TNFRSF1B;HLA-F;CXCL11;AIM2;IFNG;IL2RA;LCN2;LTA;CD27;PTPN6;LTB
			indolalkylamine catabolic process (GO:0046218)	1.6435e-05	0.00838676	TDO2;AADAT;KYNU;IDO1
4	0.05	PML, C14orf102, PDXDC2P, AL359560, OTUD5, SYMPK, AX747098, C13orf15, PAIP2, TRIM5, SDHA, B3GNT2, U85991, SCMH1, NPTN, GNG10, MAD2L1BP, RPS17, RPL18A, ATXN3, TAOK2, MRPL20, NDUFB3, TRIM16, ILKAP, TTC21A, NDUFS4, LOC729852, THOC3, TPM1, MBD3, AK021888, RPS5, ALDOB, AI655567, DUSP11, ZNF618, PFAAP1, DPP9, CREB1, PCID2, ZNF579, ISCU, TIMP2, C11orf73, ATG3, TLR5, VIM, AGPAT5, NDUFB5, ZNF627, PEX11B, Z…	protein targeting to ER (GO:0045047)	1.31588e-09	6.71492e-06	RPL10;RPL34;RPS5;RPLP0;SRP54;RPL10A;SRP9;RPS17;RPS16;RPS15A;SPCS1;RPL18A;SEC61G;RPL18;RPL17
			cotranslational protein targeting to membrane (GO:0006613)	6.72446e-09	1.71575e-05	RPL10;RPL34;SSR2;RPS5;RPLP0;SRP54;RPL10A;SRP9;RPS17;RPS16;RPS15A;RPL18A;RPL18;RPL17
			negative regulation of mitotic cell cycle phase transition (GO:1901991)	7.67298e-09	1.30517e-05	RB1;PSMD10;PRMT2;PSMA5;PSMA6;PSMD6;PSMD7;PSMA1;UBB;PSMC4;PSMC1;PSMC2;ZNF655
			regulation of mRNA stability (GO:0043488)	8.95138e-09	1.14197e-05	PSMD10;HSPA8;PCID2;PSMA5;PSMA6;PSMD6;PSMD7;UBB;PSMA1;PCBP4;PSMC4;KHSRP;PSMC1;APEX1;PSMC2;VIM
			SRP-dependent cotranslational protein targeting to membrane (GO:0006614)	3.39281e-08	3.4627e-05	RPL10;RPL34;RPS5;RPLP0;SRP54;RPL10A;SRP9;RPS17;RPS16;RPS15A;RPL18A;RPL18;RPL17
			regulation of transcription from RNA polymerase II promoter in response to hypoxia (GO:0061418)	6.34123e-08	5.39322e-05	PSMA5;PSMD10;PSMA6;PSMD6;PSMD7;PSMA1;UBB;PSMC4;UBE2D2;PSMC1;UBE2D3;PSMC2
			NIK/NF-kappaB signaling (GO:0038061)	8.47609e-08	6.17907e-05	PSMA5;PSMD10;PSMA6;PSMD6;PSMD7;PSMA1;UBB;FBXW11;PSMC4;PSMC1;PSMC2;UBA3
			cellular response to hypoxia (GO:0071456)	9.50979e-08	6.06605e-05	PSMD10;BNIP3L;UBE2D2;UBE2D3;SDIM1;PSMA5;PSMA6;PSMD6;PSMD7;UBB;PSMA1;PSMC4;PSMC1;PSMC2;PGK1
			SCF-dependent proteasomal ubiquitin-dependent protein catabolic process (GO:0031146)	2.42779e-07	0.000137656	PSMA5;PSMD10;PSMA6;PSMD6;PSMD7;PSMA1;UBB;FBXW11;PSMC4;PSMC1;PSMC2
			regulation of mitotic cell cycle phase transition (GO:1901990)	2.80855e-07	0.00014332	PSMD10;MAD2L1BP;PSMA5;PSMA6;NEDD1;PSMD6;PSMD7;TUBA1A;UBB;PSMA1;PSMC4;PSMC1;PSMC2;ERCC2;SFI1;CLASP1;PAFAH1B1
5	0.3	MRPS5, RASD2, MASTL, PM20D2, TTYH1, IL34, GAL, KIAA1647, IQCG, CUL1, C1orf135, CA12, FAM83D, MELK, PLOD3, DLGAP5, RBM28, KRT81, SOX10, AHNAK, PTPN14, SRSF12, ROPN1B, KIAA1804, ELK4, REEP5, KIAA1324, NOP2, C13orf34, ESYT3, UCK2, SUOX, KRT23, SCHIP1, CDK6, MICALL1, CENPW, PTPLA, ANAPC1, TRIM29, ERGIC1, FOXA1, PDE9A, TRIM47, MSH6, C9orf152, AF038185, SPDEF, HRCT1, C1orf112, PRTFDC1, FOXM1, CXXC5, EL…	mitotic cell cycle phase transition (GO:0044772)	5.39781e-07	0.0027545	MCM7;CDKN2A;PLK1;CUL1;MCM10;FOXM1;MASTL;CDC25A;MELK;CDK6;ORC1;HAUS8;CCNE1;MCM3;MCM6;ANAPC1
			cytoskeleton-dependent cytokinesis (GO:0061640)	1.61022e-06	0.00410847	ROPN1B;ANLN;STMN1;PLK1;CENPA;CEP55;AURKB;SEPT3;RHOB
			cell cycle G1/S phase transition (GO:0044843)	2.0422e-06	0.00347378	CDK6;MCM7;ORC1;CCNE1;CDKN2A;MCM3;CUL1;MCM10;MCM6;CDC25A
			G1/S transition of mitotic cell cycle (GO:0000082)	6.81098e-06	0.0086891	CDK6;ORC1;MCM7;CCNE1;CDKN2A;CUL1;MCM3;MCM10;MCM6;CDC25A
			DNA replication (GO:0006260)	2.22194e-05	0.0226771	BLM;RFC4;ORC1;MCM7;EXO1;CHEK1;MCM3;MCM10;MCM6;CDC25A
			mitotic cytokinesis (GO:0000281)	4.03881e-05	0.03435	ANLN;STMN1;PLK1;CENPA;CEP55;SEPT3;RHOB
			mitotic sister chromatid segregation (GO:0000070)	4.80211e-05	0.0350074	KIF18A;PLK1;KIF14;CDCA8;KIF2C;NCAPD2;DLGAP5;NDC80
			metaphase plate congression (GO:0051310)	6.54079e-05	0.041722	KIF18A;KIF14;CDCA8;KIF2C;FAM83D;NDC80
			positive regulation of ribosome biogenesis (GO:0090070)	0.000311533	0.176639	HEATR1;RIOK1;WDR43
			positive regulation of rRNA processing (GO:2000234)	0.000311533	0.158975	HEATR1;RIOK1;WDR43
6	0.05	LRR1, DHX35, ZNF217, TM9SF4, ZDHHC5, MAP1S, PMS2L5, UGP2, TPT1, CAND1, KY, RPL23, AMZ2, SUMO2, IFT52, TIMM8B, AIP, MDM2, ELOF1, HIST1H2BM, RPS28, MRPL48, PCMTD2, TAF4, NDUFV1, EFNA2, RNF138, CTNNBL1, EIF3M, CYTH2, CCNK, POLD4, NDUFS8, ZNF680, GPBP1, FAM72D, TIAL1, HS2ST1, BX118410, TOMM34, LIPT2, PPP1R3D, DHX30, FGFR1OP2, CNOT4, TTPAL, TAB1, RPS11, TFPT, SNRPD1, SCYL2, ISCA2, C11orf74, MZT1, RIF1…	viral gene expression (GO:0019080)	1.89045e-05	0.0964697	RPS28;NUP107;RPL23;RPLP1;RPS11;RAE1
			viral transcription (GO:0019083)	2.20328e-05	0.0562168	RPS28;NUP107;RPL23;RPLP1;RPS11;RAE1
			viral process (GO:0016032)	0.000119221	0.202794	RPS28;NUP107;AP1G1;RPL23;RPLP1;RPS11;RAE1
			gene expression (GO:0010467)	0.000218986	0.279371	FYTTD1;SLBP;RPS28;NUP107;RPL23;RPLP1;IGHMBP2;RPS11;RAE1
			transcription-dependent tethering of RNA polymerase II gene DNA at nuclear periphery (GO:0000972)	0.000511333	0.521866	NUP107;RAE1
			SRP-dependent cotranslational protein targeting to membrane (GO:0006614)	0.00103752	0.882409	RPS28;RPLP1;RPL23;RPS11
			positive regulation of nuclease activity (GO:0032075)	0.00108504	0.790993	PTPN1;HMGB2
			spliceosomal complex assembly (GO:0000245)	0.00112633	0.718456	PRPF6;DDX23;LUC7L3
			cotranslational protein targeting to membrane (GO:0006613)	0.00122194	0.692838	RPS28;RPLP1;RPL23;RPS11
			protein targeting to ER (GO:0045047)	0.00142817	0.728796	RPS28;RPL23;RPLP1;RPS11
8	0.04	BC038725, PIGR, FAM165B, FT002, UBA5, TCEA1, AX747098, LOC100133161, DGCR14, RPL23, NLN, MFSD1, CCDC99, LONP1, INO80E, FAM193A, CD81, ERF, PBX1, DB369246, MBL1P1, WNT16, C22orf23, CREB1, TMEM184A, FLJ00310, AK311629, BC094756, STT3B, TPK1, MKI67IP, TMEM175, EIF2B5, PDGFA, MMP15, NPIPL2, LOC375133, DNMT1, NCOA4, MAPKBP1, YWHAB, BU622756, WNT2B, BX952833, ZRANB1, RPL13AP6, FAM114A2, EXOC7, BIN3, ZN…	formation of extrachromosomal circular DNA (GO:0001325)	0.000259023	1	SLX4;ERCC1;DNA2
			t-circle formation (GO:0090656)	0.000259023	0.660898	SLX4;ERCC1;DNA2
			telomere maintenance via telomere trimming (GO:0090737)	0.000259023	0.440599	SLX4;ERCC1;DNA2
			regulation of symbiosis, encompassing mutualism through parasitism (GO:0043903)	0.000259023	0.330449	EXOC7;VPS4B;CHMP2A
			positive regulation of viral release from host cell (GO:1902188)	0.000689457	0.70366	VAPA;VPS4B;CHMP2A
			negative regulation of neural precursor cell proliferation (GO:2000178)	0.00206662	1	ID2;SIRT2
			positive regulation of vesicle fusion (GO:0031340)	0.00206662	1	ANXA1;AKT2
			regulation of t-circle formation (GO:1904429)	0.00206662	1	SLX4;ERCC1
			mitochondrial DNA metabolic process (GO:0032042)	0.0028705	1	LONP1;DNA2
			negative regulation of interleukin-8 secretion (GO:2000483)	0.0028705	1	MAPKBP1;ANXA1
10	0.03	GNG5, MCOLN3, COPB2, PRR7, ACAP2, HDAC6, ARL8B, DB303607, BANF1, GUCY1B2, ACTN4, FOXD4, PNRC2, BAMBI, MED8, IRF2BP1, AKAP10, AA772459, TMEM216, AI220532, FCHSD2, NAGLU, LRDD, BFAR, PCGF6, ZNF189, PSMD8, ALDOB, PLCH2, ZNF571, ATP2A2, SNORD38A, GDI1, PDS5B, CALY, C9orf80, LDLRAP1, NPM3, CBX1, C20orf30, ZSWIM4, PRADC1, FOXRED1, N29049, USP16, RPS6, C17orf80, TGDS, MYO5B, PSME3, LRRC45, TRO, MED25, P…	regulation of cellular component movement (GO:0051270)	0.00215628	1	ACTN1;ACTN4;ZSWIM4;HDAC6
			regulation of transcription from RNA polymerase II promoter in response to hypoxia (GO:0061418)	0.0023853	1	PSMD8;CREBBP;PSME3;ARNT;VHL
			regulation of epithelial cell migration (GO:0010632)	0.00252396	1	SRC;RREB1;HDAC6;PFN2
			positive regulation of lamellipodium morphogenesis (GO:2000394)	0.00284695	1	SRC;RREB1
			calcium ion transmembrane transport (GO:0070588)	0.00364518	1	MCOLN3;ATP2A2;SPG7;PKD1;CACNG4
			negative regulation of telomerase activity (GO:0051974)	0.00376622	1	SRC;MEN1
			regulation of neurotransmitter secretion (GO:0046928)	0.00394145	1	RIMS4;PREPL;DTNBP1
			regulation of microtubule-based movement (GO:0060632)	0.00480441	1	LAMP1;HDAC6
			regulation of transcription from RNA polymerase II promoter in response to stress (GO:0043618)	0.00508827	1	PSMD8;CREBBP;PSME3;ARNT;VHL
			connective tissue development (GO:0061448)	0.00532951	1	COL2A1;DYRK1B;PKD1
11	0.05	ZNF251, LYPLA1, EFR3A, KIAA0146, CTTN, PPFIA1, ZNF706, EBAG9, CB119565, LAMTOR1, PTK2, PRDX5, GAB2, CCDC86, VDAC3, CYHR1, BAIAP3, RBM4, SNX16, FLJ25037, RPL8, CLNS1A, PEX2, VPS28, RAB1B, ACER3, EPHX4, GOLGA7, RSF1, KIAA0196, C8orf55, MFSD3, KIAA1875, FBXL6, TINF2, COMMD8, CYC1, TMEM179B, PRKRIR, ZNF704, WWP1, MAF1, TNNI3, PARP10, ZHX1, PLEKHF2, DERL1, ATP6V1C1, SLC25A11, ADCK5, POTEC, TRERF1, CR6…	positive regulation of protein glycosylation (GO:0060050)	0.000778773	1	ARFGEF1;RAMP1
			nucleotide-excision repair (GO:0006289)	0.00118055	1	POLD3;COPS5;UBE2V2;POLR2G;ORAOV1
			nuclear-transcribed mRNA catabolic process, exonucleolytic (GO:0000291)	0.00210184	1	EXOSC4;LSM1;POLR2G
			protein transport (GO:0015031)	0.0027596	1	RAB2A;BBS1;CTTN;RAB1B;ATP6V1H;GOLGA7;RAMP1;ATP6V1C1
			histone mRNA catabolic process (GO:0071044)	0.00278787	1	EXOSC4;LSM1
			negative regulation of mitotic cell cycle (GO:0045930)	0.0051839	1	SMAD3;E4F1;SCRIB
			positive regulation of response to wounding (GO:1903036)	0.00522144	1	ARFGEF1;CNTF
			regulation of receptor recycling (GO:0001919)	0.00669874	1	SCRIB;LAMTOR1
			negative regulation of fibroblast proliferation (GO:0048147)	0.00750022	1	PARP10;PEX2
			peptide biosynthetic process (GO:0043043)	0.00907128	1	COPS5;RPS3;RPL8;MRPL13;MRPL11
12	0.05	C17orf37, MRPL36, PSMD3, C17orf67, CSTA, SNX11, APRT, SCAND1, GOSR1, STRA13, SLC25A19, KIAA0195, SRSF1, HIST1H2BG, CACNG1, TBX1, AMZ2, VEZF1, HIST1H3G, CDC6, RAB40B, SAP30BP, CCT5, RSAD1, FASTKD3, SKA2, STARD3, PGS1, LASP1, UBE2Z, TLK2, RECQL5, GNA12, NPEPPS, BE502455, ARMC7, CWC25, RNFT1, MCAT, FAM104A, GDI1, CYB561, SDF2, RPL19, C17orf90, TP53I13, GGA3, CLPTM1L, MED1, MIF4GD, YPEL2, CDH2, ACOX1…	nucleosome organization (GO:0034728)	4.18063e-05	0.213338	SMARCD2;HIST2H3A;ZNHIT1;HIST3H2A;H3F3C;HIST3H2BB;HIST1H2BH;SUPT6H
			mitochondrial translational elongation (GO:0070125)	8.37236e-05	0.213621	MRPS23;MRPL38;MRPL27;MRPL36;ERAL1;MRPS7;MRPL45;MRPL12
			mitochondrial translational termination (GO:0070126)	9.84023e-05	0.167382	MRPS23;MRPL38;MRPL27;MRPL36;ERAL1;MRPS7;MRPL45;MRPL12
			translational termination (GO:0006415)	0.000167546	0.213747	MRPS23;MRPL38;MRPL27;MRPL36;ERAL1;MRPS7;MRPL45;MRPL12
			ribosomal small subunit assembly (GO:0000028)	0.000216195	0.220649	ABT1;RPS15;ERAL1;MRPS7
			translational elongation (GO:0006414)	0.000310743	0.264287	MRPS23;MRPL27;MRPL38;MRPL36;ERAL1;MRPL12;MRPS7;MRPL45
			RNA processing (GO:0006396)	0.000323418	0.235772	DHX40;EIF4A3;SRSF1;SUPT4H1;SRSF2;LUC7L3;DROSHA;U2AF1;TSEN54;DEDD2;PPP1R9B
			mitochondrial translation (GO:0032543)	0.000353287	0.225353	MRPS23;MRPL27;MRPL38;MRPL36;ERAL1;MRPL12;MRPS7;MRPL45
			regulation of cellular ketone metabolic process (GO:0010565)	0.00045301	0.256857	PSMD12;PSMC5;PSMD11;PSMB3;PSMD3;PDK2
			ubiquitin-dependent protein catabolic process (GO:0006511)	0.000480823	0.245364	RNF43;GSK3B;PSMD12;PSMD11;KCTD2;TNFAIP1;ANAPC11;TOM1L1;RNF126;PSMC5;RNF213;NPLOC4;PSMB3;PSMD3;SPOP
13	0.07	BUD13, USO1, HSF2, UXT, UGP2, ANKRD37, ACTN4, NRBF2, DNAJC11, INO80B, VOPP1, SLC4A3, PXMP2, C2orf56, APP, ABCC10, ASCC3, ADPRHL2, TOMM6, YIPF6, PDE9A, ALDH16A1, AK129941, SLC5A1, TFEB, PUS3, HERPUD2, PMPCA, RNF146, C9orf16, REXO4, CTTNBP2NL, TMEM214, RMND5A, DLD, FAM3C, UBE2K, ZNF330, SNUPN, KCNG1, YME1L1, U2AF1, RING1, FBXO4, KDM5C, ZNF133, ZMAT2, DHX38, STAT3, RAB32, WDR13, RIT1, PIGY, IFT27, T…	mRNA processing (GO:0006397)	1.99019e-06	0.0101559	SF3B5;PPIL1;SNRPN;GPKOW;U2AF1;SUPT5H;GTF2H5;NUDT21;HNRNPK;ZMAT2;HNRNPD;DHX38;BUD13;SNRPC
			mRNA splicing, via spliceosome (GO:0000398)	4.32214e-06	0.0110279	SF3B5;PPIL1;SNRPN;GPKOW;U2AF1;SNUPN;NUDT21;HNRNPK;ZMAT2;HNRNPD;DHX38;BUD13;SNRPC
			RNA splicing, via transesterification reactions with bulged adenosine as nucleophile (GO:0000377)	8.25069e-06	0.0140344	SF3B5;NUDT21;PPIL1;HNRNPK;SNRPN;ZMAT2;GPKOW;HNRNPD;DHX38;U2AF1;BUD13;SNRPC
			transcription from RNA polymerase II promoter (GO:0006366)	0.000207819	0.265126	TBP;DDX21;WDR61;U2AF1;SUPT5H;MED15;RELA;GTF2H5;NUDT21;MED10;HSF2;TBPL1;DHX38;NRBF2;TAF2
			DNA-templated transcription, termination (GO:0006353)	0.000912405	0.931201	NUDT21;ZNRD1;TBP;DHX38;U2AF1;GTF2H5
			DNA-templated transcription, elongation (GO:0006354)	0.00100584	0.855469	ZNRD1;TBP;WDR61;SUPT5H;GTF2H5;TAF2
			RNA processing (GO:0006396)	0.0010481	0.764062	NUDT21;HNRNPK;SNRPN;DHX37;HNRNPD;DHX38;U2AF1;SUPT5H
			RNA export from nucleus (GO:0006405)	0.00165802	1	XPOT;DHX38;NUP153;NUP54;U2AF1;BUD13
			cytoskeleton-dependent intracellular transport (GO:0030705)	0.00251642	1	TUBA1A;KIF5B;TUBB
			histone H4 deacetylation (GO:0070933)	0.00297464	1	HDAC2;SIRT2
